# Grazing impacts on ground beetle (Coleoptera: Carabidae) abundance and diversity on a semi-natural grassland

**DOI:** 10.1101/2020.08.29.273797

**Authors:** Gabor Pozsgai, Luis Quinzo-Ortega, Nick A. Littlewood

**Affiliations:** The James Hutton Institute, Craigiebuckler, Aberdeen, AB15 8QH, UK; Department of Applied Ecology, Fujian Agriculture and Forestry University, 15 Shangxiadian Road, Cangshan District, Fuzhou, Fujian, 350002, China; School of Biological and Environmental Sciences, James Parsons Building, Liverpool John Moores University, Byrom Street, Liverpool L3 3AF; Department of Rural Land Use, SRUC North Facility, SRUC Aberdeen, Ferguson Building, Craibstone Estate, Bucksburn, Aberdeen AB2l 9YA, UK

**Keywords:** Grazing pressure, insect assemblages, livestock, sustainable habitat management, upland grassland

## Abstract

Semi-natural grasslands are commonly managed as a grazing resource for domestic livestock but, due to their unique biodiversity, they are also of conservation interest. Numerous drivers have impacted on the status of these grasslands in recent decades, most importantly changing grazing management strategies. These changes have the potential to affect the biodiversity associated with these habitats, including on some rich invertebrate assemblages. Responses, however, are often dissimilar between different invertebrate taxa.

We investigated the responses of ground beetles to different grazing regimes within a long-term grazing experiment on upland semi-natural grassland in Scotland. Although there was substantial overlap between ground beetle assemblages in different grazing treatments, species richness, mean abundance and Shannon diversity of ground beetles were significantly lower in ungrazed plots than in plots subject to high- or low-intensity sheep grazing. Ground beetle abundance (but not species richness or diversity) were lower in ungrazed plots compared to those with low-intensity mixed grazing by sheep and cattle. However, no differences were identified in abundance, species richness or diversity between the three grazed treatments.

Our results suggest that ground beetles may show different responses to grazing compared to responses of some other invertebrate groups and demonstrates the difficulty of carrying out management for a multi-taxon benefit.
