## Supplementary Material 1 for "Grazing impacts on ground beetle (Coleoptera: Carabidae) abundance and diversity on a semi-natural grassland"

### Sheet: Supplementary_Material_1
species	GBIFID	NCBIID	full_name	subfamily	genus	NoInd
Abax parallelepipedus	5754772	102642	Abax parallelepipedus (Piller & Mitterpacher, 1783)	Pterostichinae	Abax	8
Agonum ericeti	5755044	1553039	Agonum ericeti (Panzer, 1809)	Platyninae	Agonum	1
Agonum fuliginosum	5755079	1553040	Agonum fuliginosum (Panzer, 1809)	Platyninae	Agonum	31
Agonum gracile	5755080	1553041	Agonum gracile Sturm, 1824	Platyninae	Agonum	1
Amara communis	4472849	877769	Amara communis (Panzer, 1797)	Harpalinae	Amara	21
Amara familiaris	1035195	1553055	Amara familiaris (Duftschmid, 1812)	Harpalinae	Amara	15
Amara lunicollis	1035167	877772	Amara lunicollis Schiødte, 1837	Harpalinae	Amara	67
Bradycellus harpalinus	1035434	877833	Bradycellus harpalinus (Audinet-Serville, 1821)	Harpalinae	Bradycellus	1
Carabus arvensis	4470649	49192	Carabus arvensis Herbst, 1784	Carabinae	Carabus	380
Carabus glabratus	4471113	1149273	Carabus glabratus Paykull, 1790	Carabinae	Carabus	461
Carabus nemoralis	8056040	49290	Carabus nemoralis O.F.Müller, 1764	Carabinae	Carabus	17
Carabus nitens	4471071	114441	Carabus nitens Linnaeus, 1758	Carabinae	Carabus	9
Carabus problematicus	4470555	49291	Carabus problematicus Herbst, 1786	Carabinae	Carabus	82
Carabus violaceus	4470765	41075	Carabus violaceus Linnaeus, 1758	Carabinae	Carabus	276
Clivina fossor	1036893	795047	Clivina fossor (Linnaeus, 1758)	Scaritinae	Clivina	19
Cychrus caraboides	5753612	230269	Cychrus caraboides (Linnaeus, 1758)	Carabinae	Cychrus	46
Harpalus latus	8711380	247293	Harpalus latus (Linnaeus, 1758)	Harpalinae	Harpalus	72
Harpalus luteicornis	6097910	1553475	Harpalus luteicornis (Duftschmid, 1812)	Harpalinae	Harpalus	1
Leistus terminatus	4473874	1553524	Leistus terminatus (Panzer, 1793)	Nebriinae	Leistus	14
Loricera pilicornis	1035290	60819	Loricera pilicornis (Fabricius, 1775)	Loricerinae	Loricera	9
Nebria brevicollis	1035578	110024	Nebria brevicollis (Fabricius, 1792)	Nebriinae	Nebria	9
Nebria salina	4473795	878211	Nebria salina Fairmaire & Laboulbène, 1854	Nebriinae	Nebria	1
Notiophilus biguttatus	9364935	346812	Notiophilus biguttatus (Fabricius, 1779)	Nebriinae	Notiophilus	2
Notiophilus germinyi	6097896	1553588	Notiophilus germinyi Fauvel, 1863	Nebriinae	Notiophilus	2
Notiophilus palustris	10311322	1553589	Notiophilus palustris Sturm, 1826	Nebriinae	Notiophilus	5
Patrobus assimilis	4475908	1553641	Patrobus assimilis Chaudoir, 1844	Trechinae	Patrobus	36
Patrobus atrorufus	4475902	878347	Patrobus atrorufus (Stroem, 1768)	Trechinae	Patrobus	12
Poecilus versicolor	5753720	293750	Poecilus versicolor (Sturm, 1824)	Pterostichinae	Poecilus	416
Pterostichus adstrictus	8186956	360350	Pterostichus adstrictus Eschscholtz, 1823	Pterostichinae	Pterostichus	11
Pterostichus aethiops	7613168	1553898	Pterostichus aethiops (Panzer, 1796)	Pterostichinae	Pterostichus	89
Pterostichus diligens	7873810	360359	Pterostichus diligens (Sturm, 1824)	Pterostichinae	Pterostichus	163
Pterostichus madidus	7641814	767470	Pterostichus madidus (Fabricius, 1775)	Pterostichinae	Pterostichus	1050
Pterostichus niger	7525211	106386	Pterostichus niger (Schaller, 1783)	Pterostichinae	Pterostichus	545
Pterostichus nigrita	7708350	346837	Pterostichus nigrita (Paykull, 1790)	Pterostichinae	Pterostichus	1217
Pterostichus strenuus	7508714	484362	Pterostichus strenuus (Panzer, 1796)	Pterostichinae	Pterostichus	8
Trechus obtusus	1037319	346865	Trechus obtusus Erichson, 1837	Trechinae	Trechus	23
