## Supplementary Material 4 for "Grazing impacts on ground beetle (Coleoptera: Carabidae) abundance and diversity on a semi-natural grassland"

### Sheet: Sheet1
Cumulative contributions (cumsum) of the the species
Contrast:	I_II
	average	sd	ratio	ava	avb	cumsum
Pterostichus.nigrita	0.152633	0.163062	0.93605	1.81098	1.5933	0.1914
Pterostichus.madidus	0.116573	0.144113	0.8089	1.78184	1.088	0.3375
Pterostichus.niger	0.0803201	0.100835	0.79655	0.8813	0.9573	0.4382
Carabus.glabratus	0.0740389	0.10788	0.68631	0.50678	0.9547	0.531
Carabus.arvensis	0.0689108	0.08776	0.78522	1.01084	0.292	0.6174
Carabus.violaceus	0.0600556	0.092286	0.65075	0.38211	0.64	0.6927
Poecilus.versicolor	0.0484053	0.08272	0.58517	0.75068	0.1987	0.7534
Pterostichus.diligens	0.0337479	0.064593	0.52247	0.32114	0.208	0.7957
Carabus.problematicus	0.0265784	0.052799	0.50339	0.12602	0.332	0.8291
Pterostichus.aethiops	0.0201525	0.04265	0.4725	0.23577	0.128	0.8543
Harpalus.latus	0.0177426	0.038412	0.46191	0.22358	0.128	0.8766
Amara.lunicollis	0.0164861	0.049535	0.33282	0.13008	0.112	0.8972
Patrobus.assimilis	0.0135751	0.036977	0.36712	0.15447	0.064	0.9142
Cychrus.caraboides	0.0125853	0.03566	0.35292	0.04878	0.136	0.93
Agonum.fuliginosum	0.008986	0.033117	0.27134	0.04065	0.096	0.9413
Clivina.fossor	0.0066906	0.028987	0.23082	0.0813	0.024	0.9497
Amara.familiaris	0.0052248	0.028948	0.18049	0.04065	0.064	0.9562
Carabus.nitens	0.0046709	0.027686	0.16871	0.04065	0.024	0.9621
Pterostichus.adstrictus	0.0033609	0.015416	0.21801	0.06098	0	0.9663
Patrobus.atrorufus	0.0031615	0.014869	0.21262	0.04878	0.024	0.9703
Leistus.terminatus	0.0031431	0.017119	0.1836	0.02439	0.016	0.9742
Amara.communis	0.0030765	0.016789	0.18324	0.04065	0.016	0.9781
Trechus.obtusus	0.0027648	0.022517	0.12279	0.02439	0.016	0.9815
Nebria.brevicollis	0.0025689	0.017058	0.1506	0.03659	0	0.9848
Carabus.nemoralis	0.0021315	0.011919	0.17884	0.03252	0.008	0.9874
Abax.parallelepipedus	0.0020942	0.016544	0.12658	0	0.032	0.99
Notiophilus.palustris	0.0019279	0.01767	0.10911	0.01626	0.008	0.9925
Pterostichus.sternuus	0.0017114	0.012211	0.14016	0.02439	0	0.9946
Loricera.pilicornis	0.0010741	0.007365	0.14585	0.01626	0.008	0.996
Agonum.ericeti	0.0010691	0.013077	0.08176	0.00813	0	0.9973
Notiophilus.biguttatus	0.0006729	0.008146	0.0826	0	0.008	0.9981
Nothiopilus.germinyi	0.0005281	0.006242	0.0846	0	0.008	0.9988
Nebria.salina	0.0004966	0.00567	0.08758	0.00813	0	0.9994
Harpalus.luteicornis	0.000457	0.005198	0.08792	0.00813	0	1
Agonum.gracile	0	0	NaN	0	0	1
Bradycellus.harpalinus	0	0	NaN	0	0	1
Contrast:	I_III
	average	sd	ratio	ava	avb	cumsum
Pterostichus.nigrita	0.175294	0.180335	0.97205	1.81098	1.99311	0.2199
Pterostichus.madidus	0.112163	0.141262	0.79401	1.78184	0.924242	0.3607
Carabus.arvensis	0.0782518	0.099391	0.78732	1.01084	0.486226	0.4588
Pterostichus.niger	0.0702619	0.100567	0.69865	0.8813	0.564738	0.547
Poecilus.versicolor	0.0625909	0.099783	0.62727	0.75068	0.548209	0.6255
Carabus.glabratus	0.0532316	0.092156	0.57763	0.50678	0.46281	0.6923
Pterostichus.diligens	0.0476033	0.083459	0.57038	0.32114	0.363636	0.752
Carabus.violaceus	0.0437976	0.071528	0.61232	0.38211	0.38843	0.807
Pterostichus.aethiops	0.0278837	0.054329	0.51324	0.23577	0.227273	0.842
Harpalus.latus	0.0188705	0.043963	0.42923	0.22358	0.090909	0.8656
Amara.lunicollis	0.0156062	0.042294	0.369	0.13008	0.115702	0.8852
Carabus.problematicus	0.0154241	0.040395	0.38183	0.12602	0.082645	0.9046
Patrobus.assimilis	0.010533	0.031876	0.33044	0.15447	0.016529	0.9178
Cychrus.caraboides	0.0089413	0.031914	0.28017	0.04878	0.082645	0.929
Amara.communis	0.0056494	0.024374	0.23178	0.04065	0.041322	0.9361
Clivina.fossor	0.0056395	0.021982	0.25655	0.0813	0.016529	0.9432
Leistus.terminatus	0.0055525	0.026192	0.21199	0.02439	0.041322	0.9501
Agonum.fuliginosum	0.0053683	0.024413	0.2199	0.04065	0.024793	0.9569
Pterostichus.adstrictus	0.0040611	0.017493	0.23216	0.06098	0.008264	0.962
Trechus.obtusus	0.0037757	0.024426	0.15458	0.02439	0.033058	0.9667
Amara.familiaris	0.003559	0.02525	0.14095	0.04065	0	0.9712
Nebria.brevicollis	0.0031831	0.018834	0.16901	0.03659	0.008264	0.9751
Carabus.nitens	0.0031368	0.024704	0.12698	0.04065	0.008264	0.9791
Pterostichus.sternuus	0.002876	0.016077	0.17889	0.02439	0.016529	0.9827
Carabus.nemoralis	0.0022076	0.012323	0.17915	0.03252	0.008264	0.9855
Patrobus.atrorufus	0.0021441	0.01111	0.19299	0.04878	0.008264	0.9882
Loricera.pilicornis	0.0020906	0.011352	0.18416	0.01626	0.024793	0.9908
Notiophilus.palustris	0.0017749	0.012969	0.13686	0.01626	0.016529	0.993
Bradycellus.harpalinus	0.001548	0.02141	0.0723	0	0.008264	0.9949
Agonum.ericeti	0.0011296	0.013838	0.08163	0.00813	0	0.9964
Agonum.gracile	0.0008195	0.009965	0.08224	0	0.008264	0.9974
Nothiopilus.germinyi	0.0006329	0.007462	0.08482	0	0.008264	0.9982
Nebria.salina	0.0005089	0.00581	0.08758	0.00813	0	0.9988
Notiophilus.biguttatus	0.0004707	0.005411	0.08699	0	0.008264	0.9994
Harpalus.luteicornis	0.0004674	0.005316	0.08793	0.00813	0	1
Abax.parallelepipedus	0	0	NaN	0	0	1
Contrast:	I_IV
	average	sd	ratio	ava	avb	cumsum
Pterostichus.nigrita	0.162043	0.178956	0.90549	1.81098	1.03581	0.1928
Pterostichus.madidus	0.113271	0.148439	0.76308	1.78184	0.647383	0.3275
Pterostichus.niger	0.085251	0.120303	0.70864	0.8813	0.757576	0.4289
Carabus.arvensis	0.082051	0.103738	0.79094	1.01084	0.369146	0.5265
Carabus.glabratus	0.0769797	0.121455	0.63381	0.50678	0.639807	0.6181
Poecilus.versicolor	0.0538712	0.09653	0.55808	0.75068	0.284435	0.6822
Carabus.violaceus	0.04865	0.075955	0.64051	0.38211	0.38843	0.74
Pterostichus.diligens	0.0459645	0.084625	0.54315	0.32114	0.260331	0.7947
Pterostichus.aethiops	0.0227123	0.05513	0.41198	0.23577	0.066116	0.8217
Harpalus.latus	0.0189734	0.045652	0.41561	0.22358	0.090909	0.8443
Amara.lunicollis	0.016517	0.048135	0.34314	0.13008	0.099174	0.8639
Carabus.problematicus	0.015993	0.04295	0.37237	0.12602	0.07438	0.883
Patrobus.assimilis	0.0130021	0.038632	0.33657	0.15447	0.041322	0.8984
Cychrus.caraboides	0.0126133	0.040367	0.31246	0.04878	0.107438	0.9134
Trechus.obtusus	0.0113751	0.044276	0.25691	0.02439	0.103306	0.927
Agonum.fuliginosum	0.0094652	0.04196	0.22557	0.04065	0.041322	0.9382
Clivina.fossor	0.0065581	0.026266	0.24968	0.0813	0.024793	0.946
Carabus.nemoralis	0.0064998	0.028223	0.2303	0.03252	0.066116	0.9538
Leistus.terminatus	0.0051188	0.026064	0.1964	0.02439	0.033058	0.9598
Amara.communis	0.0047059	0.023319	0.20181	0.04065	0.066116	0.9654
Amara.familiaris	0.0045166	0.028801	0.15682	0.04065	0.016529	0.9708
Pterostichus.adstrictus	0.0037384	0.017203	0.21731	0.06098	0	0.9753
Nebria.brevicollis	0.0036013	0.02123	0.16964	0.03659	0.008264	0.9795
Carabus.nitens	0.0031679	0.026745	0.11845	0.04065	0	0.9833
Loricera.pilicornis	0.0031352	0.0234	0.13398	0.01626	0.024793	0.987
Abax.parallelepipedus	0.0030298	0.028303	0.10705	0	0.024793	0.9906
Pterostichus.sternuus	0.0028169	0.014975	0.18811	0.02439	0.024793	0.994
Patrobus.atrorufus	0.0018494	0.010734	0.17229	0.04878	0	0.9962
Agonum.ericeti	0.0013146	0.015699	0.08374	0.00813	0	0.9978
Notiophilus.palustris	0.0008283	0.009322	0.08885	0.01626	0	0.9987
Nebria.salina	0.0005512	0.006257	0.08809	0.00813	0	0.9994
Harpalus.luteicornis	0.0005033	0.005696	0.08836	0.00813	0	1
Agonum.gracile	0	0	NaN	0	0	1
Bradycellus.harpalinus	0	0	NaN	0	0	1
Nothiopilus.germinyi	0	0	NaN	0	0	1
Notiophilus.biguttatus	0	0	NaN	0	0	1
Contrast:	II_III
	average	sd	ratio	ava	avb	cumsum
Pterostichus.nigrita	0.183471	0.185113	0.99113	1.5933	1.99311	0.2308
Pterostichus.madidus	0.100059	0.13113	0.76305	1.088	0.924242	0.3566
Carabus.glabratus	0.0814836	0.112184	0.72634	0.9547	0.46281	0.4591
Pterostichus.niger	0.0784479	0.105174	0.74589	0.9573	0.564738	0.5577
Carabus.violaceus	0.0707946	0.108335	0.65348	0.64	0.38843	0.6468
Pterostichus.diligens	0.0467745	0.085451	0.54738	0.208	0.363636	0.7056
Carabus.arvensis	0.0439789	0.078732	0.55859	0.292	0.486226	0.7609
Poecilus.versicolor	0.0387773	0.08073	0.48034	0.1987	0.548209	0.8097
Carabus.problematicus	0.026929	0.054812	0.4913	0.332	0.082645	0.8436
Pterostichus.aethiops	0.0234782	0.049507	0.47424	0.128	0.227273	0.8731
Cychrus.caraboides	0.0157143	0.042114	0.37314	0.136	0.082645	0.8929
Amara.lunicollis	0.0155038	0.049357	0.31412	0.112	0.115702	0.9124
Harpalus.latus	0.0149694	0.036963	0.40498	0.128	0.090909	0.9312
Agonum.fuliginosum	0.0082547	0.032271	0.25579	0.096	0.024793	0.9416
Patrobus.assimilis	0.0064162	0.027998	0.22916	0.064	0.016529	0.9496
Trechus.obtusus	0.0055804	0.034669	0.16096	0.016	0.033058	0.9567
Leistus.terminatus	0.0050274	0.025124	0.20011	0.016	0.041322	0.963
Clivina.fossor	0.0043299	0.028023	0.15451	0.024	0.016529	0.9684
Amara.communis	0.0041771	0.019772	0.21126	0.016	0.041322	0.9737
Notiophilus.palustris	0.0023972	0.01977	0.12125	0.008	0.016529	0.9767
Carabus.nitens	0.0023678	0.016206	0.1461	0.024	0.008264	0.9797
Abax.parallelepipedus	0.0023442	0.01811	0.12945	0.032	0	0.9826
Patrobus.atrorufus	0.0020215	0.012955	0.15604	0.024	0.008264	0.9852
Amara.familiaris	0.001968	0.017452	0.11277	0.064	0	0.9876
Loricera.pilicornis	0.0017533	0.010505	0.16689	0.008	0.024793	0.9898
Bradycellus.harpalinus	0.0016599	0.021935	0.07567	0	0.008264	0.9919
Nothiopilus.germinyi	0.0012469	0.01023	0.1219	0.008	0.008264	0.9935
Notiophilus.biguttatus	0.0012392	0.010432	0.11879	0.008	0.008264	0.9951
Pterostichus.sternuus	0.0012305	0.010691	0.1151	0	0.016529	0.9966
Agonum.gracile	0.0008803	0.010395	0.08468	0	0.008264	0.9977
Pterostichus.adstrictus	0.0007088	0.008202	0.08642	0	0.008264	0.9986
Nebria.brevicollis	0.0005738	0.006543	0.0877	0	0.008264	0.9993
Carabus.nemoralis	0.0005329	0.004215	0.12644	0.008	0.008264	1
Agonum.ericeti	0	0	NaN	0	0	1
Harpalus.luteicornis	0	0	NaN	0	0	1
Nebria.salina	0	0	NaN	0	0	1
Contrast:	II_IV
	average	sd	ratio	ava	avb	cumsum
Pterostichus.nigrita	0.168662	0.185042	0.91148	1.5933	1.03581	0.2039
Carabus.glabratus	0.105304	0.135319	0.77819	0.9547	0.639807	0.3311
Pterostichus.madidus	0.098733	0.138402	0.71338	1.088	0.647383	0.4505
Pterostichus.niger	0.095105	0.124907	0.7614	0.9573	0.757576	0.5654
Carabus.violaceus	0.0802096	0.119042	0.67379	0.64	0.38843	0.6624
Pterostichus.diligens	0.0443905	0.08633	0.51419	0.208	0.260331	0.716
Carabus.arvensis	0.0435051	0.076347	0.56984	0.292	0.369146	0.7686
Carabus.problematicus	0.0289935	0.059517	0.48715	0.332	0.07438	0.8037
Poecilus.versicolor	0.0222649	0.058645	0.37966	0.1987	0.284435	0.8306
Cychrus.caraboides	0.0200388	0.050062	0.40028	0.136	0.107438	0.8548
Amara.lunicollis	0.0165679	0.056878	0.29129	0.112	0.099174	0.8748
Pterostichus.aethiops	0.0161073	0.04677	0.34439	0.128	0.066116	0.8943
Harpalus.latus	0.0142895	0.035937	0.39763	0.128	0.090909	0.9116
Trechus.obtusus	0.0138621	0.051919	0.26699	0.016	0.103306	0.9283
Agonum.fuliginosum	0.0128028	0.048049	0.26645	0.096	0.041322	0.9438
Patrobus.assimilis	0.0087025	0.035513	0.24505	0.064	0.041322	0.9543
Abax.parallelepipedus	0.0058425	0.035284	0.16559	0.032	0.024793	0.9614
Clivina.fossor	0.0054171	0.033689	0.1608	0.024	0.024793	0.9679
Carabus.nemoralis	0.005081	0.02658	0.19116	0.008	0.066116	0.9741
Leistus.terminatus	0.0044229	0.024168	0.18301	0.016	0.033058	0.9794
Loricera.pilicornis	0.0028499	0.023695	0.12027	0.008	0.024793	0.9828
Amara.communis	0.0027503	0.015556	0.17681	0.016	0.066116	0.9862
Amara.familiaris	0.0025749	0.018967	0.13576	0.064	0.016529	0.9893
Carabus.nitens	0.0023883	0.017915	0.13331	0.024	0	0.9922
Patrobus.atrorufus	0.0017885	0.013394	0.13353	0.024	0	0.9943
Notiophilus.palustris	0.001602	0.019704	0.0813	0.008	0	0.9963
Pterostichus.sternuus	0.0009454	0.00611	0.15473	0	0.024793	0.9974
Notiophilus.biguttatus	0.0008365	0.009761	0.08569	0.008	0	0.9984
Nebria.brevicollis	0.0006766	0.007801	0.08674	0	0.008264	0.9992
Nothiopilus.germinyi	0.0006335	0.007294	0.08686	0.008	0	1
Agonum.ericeti	0	0	NaN	0	0	1
Agonum.gracile	0	0	NaN	0	0	1
Pterostichus.adstrictus	0	0	NaN	0	0	1
Bradycellus.harpalinus	0	0	NaN	0	0	1
Harpalus.luteicornis	0	0	NaN	0	0	1
Nebria.salina	0	0	NaN	0	0	1
Contrast:	III_IV
	average	sd	ratio	ava	avb	cumsum
Pterostichus.nigrita	0.200928	0.209643	0.95843	1.99311	1.03581	0.2404
Pterostichus.madidus	0.090867	0.129999	0.69898	0.924242	0.647383	0.3492
Carabus.glabratus	0.0872009	0.129632	0.67268	0.46281	0.639807	0.4535
Pterostichus.niger	0.0828684	0.126253	0.65637	0.564738	0.757576	0.5527
Pterostichus.diligens	0.0619771	0.106719	0.58075	0.363636	0.260331	0.6269
Carabus.violaceus	0.0588444	0.09959	0.59087	0.38843	0.38843	0.6973
Carabus.arvensis	0.0522199	0.094018	0.55542	0.486226	0.369146	0.7598
Poecilus.versicolor	0.0418748	0.092625	0.45209	0.548209	0.284435	0.8099
Pterostichus.aethiops	0.0271882	0.0642	0.42349	0.227273	0.066116	0.8424
Cychrus.caraboides	0.0161579	0.048196	0.33525	0.082645	0.107438	0.8618
Harpalus.latus	0.0160633	0.044527	0.36075	0.090909	0.090909	0.881
Trechus.obtusus	0.0156221	0.055491	0.28152	0.033058	0.103306	0.8997
Amara.lunicollis	0.014795	0.044695	0.33102	0.115702	0.099174	0.9174
Carabus.problematicus	0.0143123	0.041139	0.3479	0.082645	0.07438	0.9345
Agonum.fuliginosum	0.0087623	0.042548	0.20594	0.024793	0.041322	0.945
Leistus.terminatus	0.0075403	0.03447	0.21875	0.041322	0.033058	0.954
Amara.communis	0.0060594	0.026197	0.2313	0.041322	0.066116	0.9613
Carabus.nemoralis	0.0053492	0.028221	0.18955	0.008264	0.066116	0.9677
Loricera.pilicornis	0.0041483	0.02661	0.15589	0.024793	0.024793	0.9726
Patrobus.assimilis	0.0040527	0.023663	0.17126	0.016529	0.041322	0.9775
Clivina.fossor	0.0037881	0.022753	0.16649	0.016529	0.024793	0.982
Abax.parallelepipedus	0.0034449	0.031112	0.11073	0	0.024793	0.9861
Pterostichus.sternuus	0.002346	0.013622	0.17223	0.016529	0.024793	0.9889
Bradycellus.harpalinus	0.0022134	0.02781	0.07959	0.008264	0	0.9916
Nebria.brevicollis	0.0013363	0.010819	0.12352	0.008264	0.008264	0.9932
Notiophilus.palustris	0.001233	0.011627	0.10604	0.016529	0	0.9947
Agonum.gracile	0.0010462	0.012155	0.08608	0.008264	0	0.9959
Pterostichus.adstrictus	0.0008174	0.009355	0.08737	0.008264	0	0.9969
Nothiopilus.germinyi	0.0007757	0.008854	0.08761	0.008264	0	0.9978
Notiophilus.biguttatus	0.0005537	0.006231	0.08886	0.008264	0	0.9985
Amara.familiaris	0.0005279	0.005851	0.09023	0	0.016529	0.9991
Patrobus.atrorufus	0.0004573	0.005116	0.08939	0.008264	0	0.9997
Carabus.nitens	0.0002747	0.003041	0.09034	0.008264	0	1
Agonum.ericeti	0	0	NaN	0	0	1
Harpalus.luteicornis	0	0	NaN	0	0	1
Nebria.salina	0	0	NaN	0	0	1
